# Functional annotation of rare structural variation in the human brain

**DOI:** 10.1101/711754

**Authors:** Lide Han, Xuefang Zhao, Mary Lauren Benton, Thaneer Perumal, Ryan L. Collins, Gabriel E. Hoffman, Jessica S. Johnson, Laura Sloofman, Harold Z. Wang, CommonMind Consortium, Kristen J. Brennand, Harrison Brand, Solveig K. Sieberts, Stefano Marenco, Mette A. Peters, Barbara K. Lipska, Panos Roussos, John A. Capra, Michael Talkowski, Douglas M. Ruderfer

## Abstract

Structural variants (SVs) contribute substantially to risk of many brain related disorders including autism and schizophrenia. However, annotating the potential contribution of SVs to disease remains a major challenge. Here, we integrated high resolution SV calling from genome-sequencing in 755 human post-mortem brains with dorsal lateral prefrontal cortex RNA-sequencing from a subset of 629 samples to quantify the dosage and regulatory effects of SVs. We show that genic (p = 5.44×10^−9^) and regulatory SVs (enhancer p = 3.22×10^−23^, CTCF p = 3.86×10^−18^) are present at significantly lower frequencies than intergenic SVs after correcting for SV length. Copy number variants (CNVs)—deletions and duplications—exhibit a significant quantitative and directional relationship between the proportion of genic and regulatory content altered and gene expression, and the size of the effect is inversely correlated with the loss-of-function intolerance of the gene. We trained a joint linear model that leverages genic and regulatory annotations to predict expression effects of rare CNVs in independent samples (R^2^ = 0.21-0.41). We further developed a regulatory disruption score for each CNV that aggregates the predicted expression across all affected genes weighted by the genes’ intolerance score and applied it to an independent set of SVs from 14,891 genome-sequenced individuals. Pathogenic deletions implicated in neurodevelopmental disorders by ClinGen had significantly more extreme regulatory disruption scores than the rest of the SVs. Rank ordering based on the most extreme regulatory disruption scores prioritized pathogenic deletions that would not have been prioritized by frequency or length alone. This work points to the deleteriousness of regulatory SVs, particularly those altering CTCF sites. We further provide a simple approach for functionally annotating the regulatory effects of SVs in the human brain that has potential to be useful in larger SV studies and should improve as more regulatory annotation data is generated.
