## Supplementary Tables for "Functional annotation of rare structural variation in the human brain"

### Sheet: Supplementary Table 1
Supplementary Table 1: Summary statistics of all SV, deletions and duplications split by filtered or not and stratified by sex, ancestry, sequencing batch and diagnosis
			Sex		Ancestry					WGS Batch			Dx
Dataset	SV Type	all	Female	Male	African-American	European	Asian	Hispanic	Other	SKL_10073	SKL_11154	SKL_11694	BP	Control	SCZ
	N	755	260	495	256	475	9	14	1	326	310	119	83	394	278
All SV	All	6592.13	6646.67	6563.48	7506.78	6116.44	6233.78	6282.71	5946	6309.83	6676.09	7146.74	6284.04	6684.98	6552.51
	Deletions	3807.65	3843.32	3788.91	4299.16	3552.71	3595.67	3626.36	3520	3680.18	3828.9	4101.47	3613.41	3858.81	3793.13
	Duplications	785.776	788.577	784.305	906.285	723.166	732.556	749.5	662	744	797.974	868.445	752.904	796.97	779.727
SV > 1kb and > 1% MAF	All	75.8371	80.85	73.204	121.871	51.0126	86.1111	71.7857	47	59.2393	91.7	79.9832	61.9157	79.0457	75.446
	Deletions	43.5536	47.0731	41.7051	4299.16	3552.71	3595.67	3626.36	3520	35.4049	52.8355	41.6975	31.2892	45.6041	44.3094
	Duplications	25.7166	26.7808	25.1576	35.4922	20.3179	29.5556	28.5714	13	18.8252	31.2839	30.0924	26.1807	26.3198	24.723

### Sheet: Supplementary Table 2
Supplementary Table 2a. Coefficients of linear model to predict expression z-score in deletions after excluding all variants overlapping genes
Variable	Est.	SE	T	P
Enhancer sum	-0.01628	0.008631	-1.886	0.0593
Promoter proportion	0.1108	0.1496	0.741	0.4586
SV Length	-2.236e-07	2.115e-08	-10.574	4.02734e-26
Within TAD	-0.00807	0.004759	-1.696	0.09
Supplementary Table 2b. Coefficients of linear model to predict expression z-score in duplications after excluding all variants overlapping genes
Variable	Est.	SE	T	P
Enhancer sum	-0.01221	0.003811	-3.204	0.001355
Promoter proportion	0.4445	0.1189	3.737	0.000187
SV Length	2.391e-07	3.144e-08	7.604	2.89e-14
Within TAD	0.01988	0.005948	3.342	0.000833

### Sheet: Supplementary Table 3
Supplementary Table 3: Top 100 SV with the most dramatic regulatory disruption score from gnomAD. Includes variables that went into model, maximum proportional overlap with ClinGen variants and ranks by length, number of genes, minor allele frequency and regulatory disruption
Id	Chr	Start	End	Length	Allele Count	MAF	Num Genes	Exon	Enhancer	Propmoter	Predicted Expression	Regulatory Disruption	ClinGen Overlap	Length Rank	Num Genes Rank	MAF Rank	Regulatory Disruption Rank
gnomAD_v2_DEL_22_214009	22	18935000	21466000	2531000	3	0.000145	130	129.079	203	130	-327.911	-66.9261	1	8	11	9407	1
gnomAD_v2_DEL_17_187955	17	30657307	33838598	3181291	2	9.3e-05	97	96.5519	28	94.654	-254.591	-41.9298	0	6	26	8221	2
gnomAD_v2_DEL_16_180592	16	29578000	30200000	622000	3	0.000148	46	44.9746	173	46	-98.0689	-41.3322	1	99	71	9417	3
gnomAD_v2_DEL_Y_225654	Y	20611900	23801500	3189600	1	9.3e-05	103	102.084	0	101.499	-267.29	-32.4198	0.372925	5	21	7853	4
gnomAD_v2_DEL_2_25301	2	119820000	123792000	3972000	1	4.7e-05	54	54	6	54	-151.025	-31.9088	0.556087	4	55	1712	5
gnomAD_v2_DEL_10_134265	10	123721898	126209916	2488018	1	4.7e-05	44	42.8482	9	44	-107.41	-27.231	0.423571	10	77	1507	6
gnomAD_v2_DEL_2_23275	2	85889000	87236000	1347000	1	4.7e-05	38	36.3185	373	37	-90.8521	-26.3487	1	29	86	5972	7
gnomAD_v2_DEL_5_75073	5	159698170	166152496	6454326	1	4.7e-05	52	51.3864	4	52	-172.815	-26.0514	1	1	59	1796	8
gnomAD_v2_DEL_2_26095	2	130754220	133138212	2383992	2	9.3e-05	125	124.99	108	125	-306.463	-22.6252	0.245269	12	14	8483	9
gnomAD_v2_DEL_17_188212	17	34812000	36251000	1439000	3	0.000141	39	39	1	39	-87.5406	-18.7494	1	25	84	9373	10
gnomAD_v2_DEL_3_34441	3	3525000	7816000	4291000	1	4.7e-05	36	35.2072	46	36	-101.91	-17.4489	0.808712	3	90	2229	11
gnomAD_v2_DEL_8_110384	8	82680857	87501720	4820863	1	4.7e-05	61	59.7355	37	60	-178.951	-17.0717	0.366137	2	52	4864	12
gnomAD_v2_DEL_1_9021	1	145383000	145623000	240000	3	0.000142	16	15.0327	117	16.7175	-32.012	-15.3471	0.67665	382	153	9382	13
gnomAD_v2_DEL_19_198666	19	1764730	2071821	307091	1	4.7e-05	23	21.8908	112	21	-46.2201	-14.7635	0.202071	273	121	47	14
gnomAD_v2_DEL_2_24758	2	111387000	113121000	1734000	1	4.7e-05	39	39	23	39	-91.1754	-14.2919	1	18	85	4154	15
gnomAD_v2_DEL_16_180520	16	28820500	29051500	231000	5	0.000244	23	21.9654	9	22	-43.7989	-13.0988	1	401	117	10057	16
gnomAD_v2_DEL_Y_225761	Y	24435700	25505000	1069300	90	0.008839	45	45	0	45	-96.9673	-12.3969	0.361484	42	74	11780	17
gnomAD_v2_DEL_X_225201	X	154179800	154551050	371250	2	9.4e-05	13	12.1548	0	12	-24.4341	-12.2007	1	203	185	8610	18
gnomAD_v2_DEL_Y_225745	Y	23757800	24213700	455900	2	0.000185	29	27.5462	6	29.7435	-56.3969	-11.4217	0.246703	152	108	9479	19
gnomAD_v2_DEL_2_33135	2	234552582	235494274	941692	1	4.7e-05	30	29.5923	1	28	-62.8019	-11.1264	0.117129	52	107	3770	20
gnomAD_v2_DEL_3_42083	3	108352740	111211030	2858290	1	4.7e-05	36	34.3645	0	34	-88.3105	-10.9166	0.231494	7	91	393	21
gnomAD_v2_DEL_4_54698	4	74843756	75997747	1153991	1	4.7e-05	23	23	0	23	-49.975	-10.7507	0.428186	37	116	5782	22
gnomAD_v2_DEL_4_52780	4	47874000	48666000	792000	1	4.7e-05	14	13.567	0	13	-28.3587	-10.543	0	67	171	3119	23
gnomAD_v2_DEL_7_95648	7	62491653	64942895	2451242	1	4.7e-05	122	122	3	122	-299.366	-10.1575	0.182126	11	18	3459	24
gnomAD_v2_DEL_17_186772	17	14093500	15486000	1392500	5	0.000234	36	34.3865	35	33	-77.9547	-10.0469	1	27	92	10036	25
gnomAD_v2_DEL_4_62582	4	186403730	187918355	1514625	1	4.7e-05	28	27.8987	8	27	-63.3301	-9.73477	1	24	110	1834	26
gnomAD_v2_DEL_1_6536	1	84762783	85491963	729180	1	4.7e-05	16	14.7236	0	14.6325	-30.8729	-9.43143	0.059724	79	159	6454	27
gnomAD_v2_DEL_22_214219	22	21052000	21466000	414000	1	4.7e-05	26	24.0896	35	25	-50.2888	-9.27053	1	173	112	914	28
gnomAD_v2_DEL_16_179438	16	15461000	16217000	756000	3	0.000144	18	16.9475	16	18	-37.1694	-9.23506	1	76	145	9401	29
gnomAD_v2_DEL_2_23423	2	88029000	89072000	1043000	1	8.8e-05	31	29.3818	6	30	-63.7762	-9.08221	0.00542619	45	105	7239	30
gnomAD_v2_DEL_22_214168	22	20709000	21036000	327000	3	0.000176	19	18.6374	42	18	-38.1487	-9.05509	0.467944	249	143	9474	31
gnomAD_v2_DEL_17_188179	17	34058749	34328565	269816	1	4.7e-05	26	24.4846	0	22	-48.2216	-9.03678	0	330	113	3009	32
gnomAD_v2_DEL_X_222685	X	101940515	102432287	491772	1	4.7e-05	24	23.1037	0	23	-47.0332	-8.79989	0.103647	129	114	1307	33
gnomAD_v2_DEL_1_354	1	2398000	2616100	218100	1	6e-05	14	13.7889	145	12	-29.9143	-8.72045	0.132066	433	181	7215	34
gnomAD_v2_DEL_21_213606	21	47575200	48102200	527000	1	5e-05	21	20.0296	60	21	-42.5814	-8.68992	0.593081	118	134	6867	35
gnomAD_v2_DEL_15_171959	15	29084000	30375200	1291200	1	4.8e-05	22	20.179	267	21	-51.4314	-8.51053	0.362376	33	125	6558	36
gnomAD_v2_DEL_13_158190	13	37267644	37768435	500791	1	4.7e-05	18	17.9149	0	17	-36.2828	-8.45794	0.0815159	126	146	4225	37
gnomAD_v2_DEL_16_178005	16	2989845	3129791	139946	1	4.7e-05	22	20.7373	11	20	-40.5311	-8.44044	0.186154	754	126	229	38
gnomAD_v2_DEL_18_196259	18	54533639	55332520	798881	1	4.7e-05	17	14.5949	0	15	-31.1429	-8.37863	0.208996	66	147	1078	39
gnomAD_v2_DEL_15_171782	15	26891000	28566000	1675000	1	4.7e-05	21	20.2012	35	20	-49.5499	-8.37828	0.509944	19	131	3093	40
gnomAD_v2_DEL_10_133722	10	116030341	117443667	1413326	1	4.7e-05	15	14.3074	0	14	-32.0776	-8.17299	0.45213	26	168	3070	41
gnomAD_v2_DEL_19_201601	19	22060000	23100000	1040000	2	9.4e-05	52	52	0	52	-111.797	-8.05417	0	46	58	8618	42
gnomAD_v2_DEL_1_9290	1	150162000	150293000	131000	1	4.8e-05	10	10	5	10.538	-19.8468	-7.53675	0.00126963	805	250	6552	43
gnomAD_v2_DEL_16_179962	16	21943000	22357000	414000	5	0.000235	11	11	22	11	-22.7944	-7.31961	0.886271	172	215	10037	44
gnomAD_v2_DEL_15_177335	15	100984000	101616000	632000	1	4.7e-05	21	20.0072	9	20	-41.8291	-7.2913	0.251622	97	129	496	45
gnomAD_v2_DEL_7_101984	7	143513900	143879500	365600	3	0.00014	20	18.3807	2	19.9475	-37.5385	-7.25609	0.256853	211	135	9255	46
gnomAD_v2_DEL_X_218215	X	6782909	8073133	1290224	5	0.000233	28	27.8413	0	27	-61.2551	-7.13441	1	34	111	10028	47
gnomAD_v2_DEL_15_172161	15	31151900	32240300	1088400	1	4.7e-05	17	17	129	17	-42.6451	-6.99521	0.835192	41	149	5391	48
gnomAD_v2_DEL_4_54439	4	71159075	71287217	128142	8	0.000373	4	4	0	4	-7.81402	-6.89416	0.018682	829	887	10395	49
gnomAD_v2_DEL_16_180476	16	28353000	28610100	257100	2	9.9e-05	15	15	0	14.8345	-29.677	-6.86951	0.2647	348	166	8751	50
gnomAD_v2_DEL_2_26073	2	130474475	131320198	845723	2	9.3e-05	53	53	12	53	-112.488	-6.82606	0.0870094	61	57	7953	51
gnomAD_v2_DEL_18_193004	18	6839500	8715000	1875500	1	4.7e-05	34	32.7099	8	33	-77.2402	-6.80432	0.213962	16	100	4478	52
gnomAD_v2_DEL_13_159112	13	50567002	51538041	971039	1	4.7e-05	16	15.7974	5	16	-33.8849	-6.73525	0.356697	50	157	5596	53
gnomAD_v2_DEL_7_102606	7	150316778	150497346	180568	3	0.00014	8	7.69126	0	7.928	-15.2248	-6.67211	0.0443009	550	292	9358	54
gnomAD_v2_DEL_11_145167	11	124409754	124575279	165525	1	4.7e-05	8	8	8	8.7385	-16.2487	-6.56158	0.155998	606	289	6041	55
gnomAD_v2_DEL_16_185100	16	89979000	90108000	129000	1	5e-05	14	12.4795	86	11	-25.4657	-6.54293	0	823	175	6836	56
gnomAD_v2_DEL_5_73757	5	140477000	140581000	104000	1	4.8e-05	13	12.5291	0	13	-24.512	-6.50923	0.0148889	1022	194	6626	57
gnomAD_v2_DEL_15_171377	15	22798000	23225000	427000	39	0.001817	11	11	11	11	-22.3607	-6.2613	0.937763	164	218	11322	58
gnomAD_v2_DEL_12_146228	12	2932157	3210940	278783	1	4.7e-05	13	11.698	18	12	-23.7143	-6.0967	0.0734577	319	192	6246	59
gnomAD_v2_DEL_16_184276	16	84424713	84980301	555588	1	4.7e-05	12	11.9719	0	11	-24.3206	-6.05652	0.342606	112	207	4868	60
gnomAD_v2_DEL_1_16340	1	248469040	248768529	299489	7	0.000326	19	19	0	19	-37.573	-5.98345	0.0864255	285	142	10245	61
gnomAD_v2_DEL_7_101929	7	142661512	143009261	347749	1	4.7e-05	14	14	12	14.1285	-28.6384	-5.94078	0.244312	226	178	385	62
gnomAD_v2_DEL_5_73793	5	140891098	140893142	2044	1	4.7e-05	21	6.44875	0	0	-11.5043	-5.91287	0.000292625	10497	130	5707	63
gnomAD_v2_DEL_20_205584	20	113742	185027	71285	1	4.7e-05	4	4	0	4	-7.76503	-5.82377	0.25988	1406	679	1900	64
gnomAD_v2_DEL_1_1322	1	12881671	13049979	168308	146	0.006835	13	12.5	0	12	-24.4638	-5.70377	0.0307732	597	190	11711	65
gnomAD_v2_DEL_21_213416	21	45990957	46157837	166880	1	4.7e-05	17	16.042	0	17	-31.4722	-5.55762	0.0931574	602	148	4796	66
gnomAD_v2_DEL_16_185017	16	89696564	89881487	184923	1	4.7e-05	10	9.72399	66	8	-20.1004	-5.5288	0	531	240	2822	67
gnomAD_v2_DEL_12_149352	12	40033621	41346618	1312997	1	4.7e-05	15	14.2954	0	14	-31.7327	-5.51339	0.297207	31	163	3416	68
gnomAD_v2_DEL_2_23761	2	95800000	96096000	296000	1	4.7e-05	9	8.08186	9	9	-16.4502	-5.49923	0.00153993	289	274	3432	69
gnomAD_v2_DEL_6_85302	6	108195600	108540283	344683	1	4.7e-05	14	13.1399	0	13	-26.334	-5.37429	0.111094	233	170	6347	70
gnomAD_v2_DEL_11_135596	11	1709000	1836000	127000	1	5e-05	11	11	51	10.263	-22.3062	-5.34949	0.100761	834	223	6860	71
gnomAD_v2_DEL_2_26222	2	131978162	132761872	783710	1	4.7e-05	46	44.8827	20	43	-94.5031	-5.21314	0.0806294	70	72	5678	72
gnomAD_v2_DEL_10_135299	10	135116433	135187312	70879	3	0.00014	10	9.16302	14	9.059	-17.9444	-5.21097	0.0619125	1409	249	9219	73
gnomAD_v2_DEL_10_128838	10	48295000	48761000	466000	1	4.7e-05	8	7.61385	6	7	-15.6584	-5.17572	0.0913041	144	295	5713	74
gnomAD_v2_DEL_8_106093	8	22444583	22502147	57564	1	4.7e-05	6	5.66264	45.4025	4	-11.5213	-5.14652	0.00505298	1623	449	6048	75
gnomAD_v2_DEL_1_13415	1	210165000	210892000	727000	1	4.7e-05	9	8.20357	0	7	-17.0069	-4.8514	0.590756	80	279	943	76
gnomAD_v2_DEL_17_185793	17	3535374	3588226	52852	1	4.7e-05	9	6.4398	16	7	-12.9088	-4.77	0.0165371	1738	265	5119	77
gnomAD_v2_DEL_1_9113	1	146797000	147390000	593000	5	0.000233	14	14	0	14	-28.7511	-4.75967	0.65163	103	172	9972	78
gnomAD_v2_DEL_11_135889	11	4582149	4691221	109072	1	4.7e-05	7	7	0	7	-13.6458	-4.75669	0	965	365	870	79
gnomAD_v2_DEL_2_30428	2	197613360	198101276	487916	1	4.7e-05	8	7.01441	3	6	-14.3497	-4.746	0.121048	132	332	5358	80
gnomAD_v2_DEL_9_118737	9	34598460	34640253	41793	1	4.7e-05	5	4.04767	0	5	-8.02438	-4.64104	0.0130223	2028	532	5746	81
gnomAD_v2_DEL_15_175344	15	75118988	75168017	49029	1	4.7e-05	4	3.24266	39	2	-6.81423	-4.59783	0.0298731	1831	792	1972	82
gnomAD_v2_DEL_1_16265	1	247834124	248083549	249425	1	4.7e-05	14	13.457	0	13.615	-26.5811	-4.37722	0.0719782	360	180	5456	83
gnomAD_v2_DEL_7_94329	7	44482439	44631118	148679	1	4.7e-05	7	6.18471	14	7	-12.6907	-4.34278	0.023601	702	381	4497	84
gnomAD_v2_DEL_2_32756	2	229831721	230681293	849572	1	4.7e-05	7	6.78129	2	6	-14.4338	-4.31739	0.105671	60	379	2500	85
gnomAD_v2_DEL_8_114898	8	143920690	144157548	236858	1	4.7e-05	10	9.88191	43	9	-20.7571	-4.29685	0.0974334	387	234	6208	86
gnomAD_v2_DEL_2_24889	2	113718133	113893352	175219	2	9.3e-05	9	9	0	9	-17.5826	-4.26371	0.000911573	570	256	7723	87
gnomAD_v2_DEL_17_188883	17	42627900	42765000	137100	2	9.6e-05	7	6.73357	0	6	-13.0485	-4.22107	0.149045	765	392	8687	88
gnomAD_v2_DEL_11_135921	11	4954871	5233023	278152	1	4.7e-05	23	22.854	0	22	-45.243	-4.18807	0	321	123	757	89
gnomAD_v2_DEL_15_173680	15	52264815	52551409	286594	1	4.7e-05	13	12.7977	3	11.5945	-25.4375	-4.159	0.0493133	304	187	249	90
gnomAD_v2_DEL_9_123625	9	125153025	125346950	193925	1	4.7e-05	10	9.62689	0	9	-18.8395	-4.13929	0.076601	496	248	701	91
gnomAD_v2_DEL_9_123636	9	125316005	125433480	117475	2	9.3e-05	7	6.44334	0	6	-12.516	-4.11711	0.046403	911	389	8141	92
gnomAD_v2_DEL_12_148215	12	27284500	27796000	511500	2	9.3e-05	11	9.83577	15	10	-20.4254	-4.01562	1	121	222	8584	93
gnomAD_v2_DEL_7_102591	7	150255776	150400912	145136	1	4.7e-05	6	6	0	6	-11.743	-3.91433	0.0356079	724	441	6087	94
gnomAD_v2_DEL_11_144875	11	119196079	119215662	19583	1	4.7e-05	5	4.32796	6	2.0205	-8.07864	-3.89774	0.00124078	3168	524	1272	95
gnomAD_v2_DEL_9_121605	9	97195000	97543000	348000	1	4.7e-05	7	5.98965	0	6	-12.0131	-3.89178	0.101064	223	370	5592	96
gnomAD_v2_DEL_20_209948	20	54977966	55090030	112064	1	4.7e-05	7	5.63646	0	5	-10.9319	-3.88409	0.0315299	948	371	1277	97
gnomAD_v2_DEL_10_131296	10	81617800	81985375	367575	1	4.7e-05	19	19	27	19	-38.688	-3.87252	0.0505845	207	141	5376	98
gnomAD_v2_DEL_16_178209	16	4422228	4498195	75967	1	4.7e-05	4	2.25253	71	3	-5.74801	-3.80054	0.0896021	1342	913	2723	99
gnomAD_v2_DEL_16_179946	16	21594700	21748000	153300	20	0.000934	7	6.61936	35	7	-13.7645	-3.79837	0.0201846	675	363	10998	100
